# Host insect microRNAs are translocated to an obligate endosymbiont

**DOI:** 10.64898/2026.07.17.739287

**Authors:** Yaping Ding, Hongyan Sun, Georg Jander, Alex C.C. Wilson, Honglin Feng

**Author notes:** **Author for Correspondence:** Honglin Feng, Department of Entomology, Louisiana State University AgCenter, Baton Rouge, LA 70803, USA.

## Abstract

Many insects rely on intimate interactions with bacterial symbionts housed in specialized cells called bacteriocytes. While host and symbiont gene expression in bacteriocytes appears highly integrated, the underlying regulatory mechanisms remain largely unknown. MicroRNAs regulate gene expression and are emerging as mediators of cross-kingdom communication. Here, in the pea aphid, *Acyrthosiphon pisum*, and the green peach aphid, *Myzus persicae*, we demonstrate cross-kingdom translocation of aphid miRNAs into their obligate endosymbiont, *Buchnera aphidicola*. miRNA fluorescence *in situ* hybridization in aphid embryos provides direct evidence that four out of five candidate miRNAs (miR-1, miR-10, miR-29, and miR-927) localize inside *Buchnera* cells. To investigate how these miRNAs may regulate *Buchnera* gene expression, we further demonstrated the cross-kingdom translocation of aphid argonuate 1 protein (Ago1), into *Buchnera* using immunolocalization. Given the translocation of both Ago1 and miRNAs, we applied a eukaryotic miRNA target prediction framework and found that all cross-kingdom-translocated miRNAs are predicted to target *Buchnera* genes involved in symbiotic functions. Although the precise *in vivo* functions of translocated miRNAs remain challenging to determine, our findings suggest a previously unrecognized layer of regulation between insect host and its obligate endosymbiont, offering new insight into the molecular dialogue that supports insect-microbe interactions, highlighting potential targets for miRNA-based pest management.

**Significance statement:** Many insects have evolved bacteriocyte cells to house essential bacterial endosymbionts. However, how bacteriocytes are specified and how gene expression is coordinated between host and symbiont remain largely unknown. Here, we identify that aphid microRNAs, along with an argonaute protein, are translocated into the obligate bacterial endosymbiont *Buchnera*, revealing a previously unrecognized regulatory layer mediating host and obligate endosymbiont interactions. This discovery provides evidence of miRNA cross-kingdom movement into an obligate endosymbiont, filling a key knowledge gap in how eukaryotic host small RNAs can influence microbial partners. Given the critical role of *Buchnera* in aphid survival and reproduction, these findings not only advance fundamental knowledge of insect-microbe interactions but also point to new molecular targets for innovative pest management strategies.
