## Supplemental tables for "Host insect microRNAs are translocated to an obligate endosymbiont"

### Sheet: TableS1
Table S1 miRNAseq differential expression analyses between isolated Buchnera and bacteriocyte: significantly different miRNAs are highlighted in red.
	logFC	logCPM	PValue	FDR	Abundance Ranking in Buchnera	Abundance Ranking in Bacteriocyte	qPCR	Feng et al, 2018, Molecular Ecology; Differentially expressed	FISH Localization
api-miR-1	6.14132	5.42495	0.00276326	0.0305574	1	36			*
api-miR-10	-0.725192	6.74152	0.616115	0.704132	2	3	*	*	*
api-miR-29	4.53661	0.157717	0.00985013	0.0459673	17	50			*
api-miR-306	1.18488	0.467659	0.461914	0.64668	18	30	*	*	*
api-miR-927	-2.69708	-0.889022	0.0962451	0.224572	44	32	*	*	*
api-miR-184a	0.154816	6.0381	0.897983	0.897983	3	7
api-miR-184b	1.02682	5.42822	0.413829	0.594216	4	8	*	*
api-miR-276	-5.69076	8.54435	0.00243483	0.0305574	5	1
api-let-7	2.27551	3.08435	0.110735	0.229672	6	20
api-miR-263a	0.236556	3.35027	0.845112	0.892948	7	11
api-miR-279a	-1.38801	3.65331	0.252162	0.415325	8	9
api-miR-315	0.795347	2.47959	0.614225	0.704132	9	14
api-miR-2765	3.9345	1.65228	0.0326896	0.101349	10	43
api-miR-14	-3.60385	4.70914	0.0290539	0.095707	11	5
api-miR-9a	1.87164	1.00775	0.210608	0.368564	12	34
api-miR-8	-4.61092	5.18006	0.0343863	0.101349	13	4
api-bantam	-4.01044	4.4587	0.0152594	0.0610376	14	6
api-miR-279b	0.62027	1.04256	0.596151	0.704132	15	26
api-miR-3050	-6.84867	7.00261	0.00316271	0.0305574	16	2
api-miR-263b	1.7269	0.282932	0.170473	0.318216	19	41
api-miR-2a	0.300369	0.342567	0.82616	0.889711	20	28
api-miR-87b	-1.32849	1.22944	0.29068	0.465088	21	21
api-miR-998	-2.26203	1.56584	0.189756	0.342785	22	13
api-miR-87a	-2.23453	1.38514	0.110288	0.229672	23	17
api-miR-971	4.79832	-1.15101	0.0596064	0.145129	24	55
api-miR-2c	0.903255	-0.801284	0.48583	0.663572	25	45
api-miR-92b-1	-2.54624	1.17923	0.0562086	0.143076	26	19	*	*
api-miR-3040*	-1.85188	0.578553	0.143714	0.283723	27	27
api-miR-3027*	-0.735519	-0.462285	0.632962	0.708918	28	40
api-miR-3037*	-1.0125	-0.296532	0.562036	0.704132	29	31
api-miR-3032*	3.38577	-1.83255	0.0434331	0.115822	30	56
api-miR-3024	-1.23918	-0.531462	0.397021	0.585084	31	38	*	*
api-miR-929	0.557619	-1.45308	0.736795	0.80903	32	44
api-miR-965*	1.34098	-1.71883	0.351087	0.546136	33	46
api-miR-190	-0.25092	-1.30422	0.894516	0.897983	34	42
api-miR-92a-1	-2.95567	0.413791	0.0389846	0.109157	35	24	*	*
api-miR-7	1.14788	-1.89312	0.367841	0.556732	36	51
api-miR-305	-5.60577	2.76502	0.00696708	0.0417804	37	10
api-miR-9b	-1.48153	-0.873547	0.233766	0.396694	38	37
api-miR-275	-4.83034	1.78506	0.00543223	0.0380256	39	16
api-miR-137	2.26199	-2.37132	0.146928	0.283723	40	52
api-miR-34	-6.12863	2.78951	0.00274364	0.0305574	41	12
api-miR-2796	-2.12413	-0.968834	0.107348	0.229672	42	39
api-miR-3051-1	0.185115	-2.20544	0.878715	0.897983	43	47
api-miR-252a	-3.79356	-0.0786216	0.018323	0.0684057	45	29
api-miR-3038*	0.783349	-2.9415	0.563368	0.704132	46	53
api-miR-3041	-0.790464	-2.59497	0.581223	0.704132	47	49		*
api-miR-996*	-0.929494	-2.60734	0.569438	0.704132	48	48
api-miR-100	-6.15733	1.19121	0.00327401	0.0305574	49	22
api-miR-277	-5.66861	0.444556	0.0127162	0.0547773	50	18
api-miR-993	-5.65597	0.428585	0.00475503	0.0380256	51	23	*	*
api-miR-9c	-5.7977	0.406593	0.0266523	0.0932831	52	25
api-miR-219*	-1.02539	-3.31796	0.501916	0.669221	53	54
api-miR-252b	-6.12343	-0.306736	0.00963845	0.0459673	54	33
api-miR-278	-8.58486	2.05255	0.00132447	0.0305574	55	15
api-miR-316	-6.55292	-0.948499	0.00746078	0.0417804	56	35	*	*

### Sheet: TableS2
Table S4A: miRNA target prediction in Buchnera coding sequences; Common miRNA::target pairs are highlighted in yellow.					Table S4B: Functional annotation of common miRNA targets in Buchnera
miRNA	Myzus persicae Targets	Acyrthosiphon pisum Targets	Target_Annotation		Myzus persicae and Acyrthosiphon pisum miRanda predicted common targets
miR-1	WP_025368905.1_257	WP_009874220.1_253	rnb		miRNA	M. persicae target ID	A. pisum target ID	Target Abbreviation	Target Full Name	KEGG Pathways	Function in Buchnera (Uniprot)
miR-1	WP_025368709.1_48		rhodanese-like domain-containing protein		miR-29	WP_025384571.1_136	WP_009874100.1_134	carB	Carbamoyl-phosphate synthase large subunit	Arginine biosynthesis; Alanine, aspartate and glutamate metabolism; Pyrimidine metabolism	CPSase catalyzes the formation of carbamoyl phosphate from the ammonia moiety of glutamine, carbonate, and phosphate donated by ATP, constituting the first step of 2 biosynthetic pathways, one leading to arginine and/or urea and the other to pyrimidine nucleotides.
miR-1	WP_025368959.1_317		TerC family protein		miR-29	WP_025369203.1_570	WP_187145656.1_563	dapF	Diaminopimelate epimerase	Lysine biosynthesis; Biosynthesis of other amino acids	Catalyzes the stereoinversion of LL-2,6-diaminopimelate (L,L-DAP) to meso-diaminopimelate (meso-DAP), a precursor of L-lysine and an essential component of the bacterial peptidoglycan.
miR-1	WP_025369102.1_464		ppiD		miR-29/miR-927	WP_075629951.1_199	WP_009874163.1_196	ODHc-E2	2-oxo acid dehydrogenase subunit E2	Amino acid and energy metabolism	Acts as the core scaffold for the multienzyme complex, facilitating the transfer of acyl groups via a "swinging arm" mechanism. It binds peripheral E1 and E3 subunits, essential for amino acid biosynthesis and energy metabolism in this endosymbiont.
miR-1	WP_025368692.1_31		purH		miR-927	WP_025368708.1_47	WP_009874008.1_45	argH	Argininosuccinate lyase	Arginine biosynthesis; Alanine, aspartate and glutamate metabolism	2-(N(omega)-L-arginino)succinate = fumarate + L-arginine
miR-1	WP_044006132.1_298		tpiA		miR-927	WP_025368796.1_142	WP_009874106.1_140	ribF	Bifunctional riboflavin kinase/FAD synthetase	FAD/FMN biosynthesis	Catalyzes the phosphorylation of riboflavin to FMN followed by the adenylation of FMN to FAD.
miR-1		C5S_RS1000000103220_204	D-alanine--D-alanine ligase		miR-927	WP_025369055.1_416	WP_009874381.1_410	cysJ	Asimilatory sulfite reductase (NADPH) flavoprotein subunit	Sulfur metabolism	This flavoprotein (alpha-component) binds FMN and FAD to facilitate electron transfer from NADPH to the hemoprotein subunit for reducing sulfite to sulfide.
miR-1		WP_009873984.1_22	rsmD		miR-1	WP_025368905.1_257	WP_009874220.1_253	rnb	Exoribonuclease II	tRNA biogenesis	mRNA degration
miR-1		WP_009874120.1_154	nuoL		miR-927	WP_025369033.1_393	WP_009874361.1_390	alaS	Alanine--tRNA ligase	tRNA biogenesis	Catalyzes the attachment of alanine to tRNA(Ala) in a two-step reaction: alanine is first activated by ATP to form Ala-AMP and then transferred to the acceptor end of tRNA(Ala). Also edits incorrectly charged Ser-tRNA(Ala) and Gly-tRNA(Ala) via its editing domain.
miR-1		WP_009874162.1_195	aceE		miR-927	WP_025368775.1_121	WP_009874086.1_120	pheT	Phenylalanine--tRNA ligase subunit beta	tRNA biogenesis	Lacks the conserved glutamate residue in position 462 that binds magnesium; it is replaced by a glycine residue.
miR-1		WP_009874172.1_205	murC		miR-927	WP_025368777.1_123	WP_009874088.1_122	queA	tRNA preQ1(34) S-adenosylmethionine ribosyltransferase-isomerase QueA	tRNA biogenesis	Transfers and isomerizes the ribose moiety from AdoMet to the 7-aminomethyl group of 7-deazaguanine (preQ1-tRNA) to give epoxyqueuosine (oQ-tRNA).
miR-1		WP_009874195.1_229	dnaE		miR-927	WP_025369018.1_378	WP_009874345.1_375	rpmA	50S ribosomal protein L27	Translation	Structural consituent of ribosome
miR-1		WP_009874240.1_273	bifunctional TrmG/RlmN		miR-927	WP_025384593.1_421	WP_009874386.1_415	typA	Translational GTPase TypA	Translation	A 50S ribosomal subunit assembly protein with GTPase activity, required for 50S subunit assembly at low temperatures, may also play a role in translation. Binds GTP and analogs. Binds the 70S ribosome between the 30S and 50S subunits, in a similar position as ribosome-bound EF-G; it contacts a number of ribosomal proteins, both rRNAs and the A-site tRNA.
miR-1		WP_009874323.1_354	valine--tRNA ligase		miR-927	WP_025369041.1_401	WP_009874368.1_397	glnS	Glutamine--tRNA ligase	tRNA biogenesis	Lacks conserved residue(s) required for the propagation of feature annotation.
miR-1		WP_009874537.1_561	inorganic phosphate transporter		miR-29	WP_025368883.1_235	WP_010896024.1_232	flhA	Flagellar biosynthesis protein FlhA	Flagellar biosynthesis	Required for formation of the rod structure of the flagellar apparatus.
					miR-29	WP_025369012.1_372	WP_009874339.1_369	ftsH	ATP-dependent zinc metalloprotease FtsH	Quality control of membrane proteins?	Acts as a processive, ATP-dependent zinc metallopeptidase for both cytoplasmic and membrane proteins. Plays a role in the quality control of integral membrane proteins.
miR-10	WP_025369039.1_399		5-formyltetrahydrofolate cyclo-ligase		miR-927	WP_025368878.1_230	WP_009874193.1_227	bamA	Outer membrane protein assembly factor BamA	Outer membrane protein	Part of the outer membrane protein assembly complex, which is involved in assembly and insertion of beta-barrel proteins into the outer membrane.
miR-10	WP_025384593.1_421		typA		miR-927	WP_025368729.1_72	WP_009874032.1_69	fliK	Flagellar hook-length control protein FliK	Flagellar assembly	Controls the length of the flagellar hook.
miR-10		C5S_RS0102135_394	Endonuclease		miR-927	WP_025368977.1_335	WP_009874299.1_331	flgI	Flagellar basal body P-ring protein FlgI	Flagellar assembly	Assembles around the rod to form the L-ring and probably protects the motor/basal body from shearing forces during rotation.
miR-10		WP_009873997.1_34	rplJ		miR-927	WP_025384578.1_211	WP_009874175.1_208	murD	UDP-N-acetylmuramoyl-L-alanine--D-glutamate ligase	Peptidoglycan biosynthesis; D-amino acid biosynthesis	Cell wall formation. Catalyzes the addition of glutamate to the nucleotide precursor UDP-N-acetylmuramoyl-L-alanine (UMA).
miR-10		WP_009874062.1_97	gndA		miR-29	WP_025368670.1_6	WP_009873968.1_6	atpA	F0F1 ATP synthase subunit alpha	Engery metabolism	Produces ATP from ADP in the presence of a proton gradient across the membrane.
miR-10		WP_009874084.1_118	rplT		miR-927	WP_025369100.1_462	WP_009874428.1_457	clpX	ATP-dependent protease ATP-binding subunit ClpX	Chaperone and folding catalyst	ATP-dependent specificity component of the Clp protease. It directs the protease to specific substrates. Can perform chaperone functions in the absence of ClpP.
miR-10		WP_009874112.1_146	nuoC		miR-927	WP_025369215.1_582	WP_009874552.1_576	hscA	Fe-S protein assembly chaperone HscA	Chaperone and folding catalyst	Chaperone involved in the maturation of iron-sulfur cluster-containing proteins. Has a low intrinsic ATPase activity which is markedly stimulated by HscB. Involved in the maturation of IscU
miR-10		WP_009874136.1_169	nrdA		miR-927	WP_025384572.1_169	WP_009874133.1_166	pta	Phosphate acetyltransferase	Acetyl-CoA biosynthesis; Pyruvate metabolisum, Energy metabolism; Metabolism of other amino acids	Involved in acetate metabolism.
miR-10		WP_009874178.1_211	murE
miR-10		WP_009874243.1_276	glyA		Function related to essential amino acid and vitamin biosynthesis
miR-10		WP_009874377.1_406	cysD		Function related to translation and the usage of amino acids
					Function to membrane proteins
miR-29	WP_025368670.1_6	WP_009873968.1_6	atpA		Function to energy metabolism
miR-29	WP_025384571.1_136	WP_009874100.1_134	carB
miR-29	WP_025369203.1_570	WP_187145656.1_563	dapF
miR-29	WP_025368883.1_235	WP_010896024.1_232	flhA
miR-29	WP_075629951.1_199	WP_009874163.1_196	2-oxo acid dehydrogenase subunit E2
miR-29	WP_025369012.1_372	WP_009874339.1_369	ftsH
miR-29	WP_025368672.1_8		atpD
miR-29	WP_025368690.1_28		Cof-type HAD-IIB family hydrolase
miR-29	WP_025368758.1_103		riboflavin synthase
miR-29	WP_025368827.1_175		peroxiredoxin
miR-29	WP_025368881.1_233		proline--tRNA ligase
miR-29	WP_025369212.1_579		IscS subfamily cysteine desulfurase
miR-29	WP_051422830.1_311		etal ABC transporter solute-binding protein, Zn/Mn family
miR-29	WP_025369051.1_411		cysN
miR-29	WP_025369088.1_450		dxs
miR-29	WP_025369146.1_511		fusA
miR-29	WP_025369011.1_371		glmM
miR-29	WP_025369205.1_572		hemC
miR-29	WP_025368803.1_150		nuoF
miR-29	WP_025369189.1_555		pgi
miR-29	WP_025368775.1_121		pheT
miR-29	WP_025368874.1_226		pyrH
miR-29	WP_025368716.1_56		rfaE1
miR-29	WP_025368694.1_33		rpoC
miR-29	WP_025369020.1_380		rpsI
miR-29	WP_025369124.1_488		secY
miR-29	WP_025368949.1_304		serC
miR-29	WP_025368839.1_187		thrA
miR-29	WP_025368916.1_268		trpB
miR-29	WP_025384584.1_269		trpCF
miR-29	WP_025368679.1_15		yidC
miR-29		WP_009874051.1_87	aroC
miR-29		WP_009874099.1_133	folA
miR-29		WP_009874103.1_137	ispH
miR-29		WP_009874162.1_195	aceE
miR-29		WP_009874173.1_206	murG
miR-29		WP_009874182.1_216	acetolactate synthase 3 large subunit
miR-29		WP_009874209.1_242	tadA
miR-29		WP_009874220.1_253	rnb
miR-29		WP_009874270.1_305	aspS
miR-29		WP_009874331.1_361	pnp
miR-29		WP_009874444.1_470	aroE
miR-29		WP_009874477.1_503	tuf
miR-29		WP_012619386.1_323	flgA
miR-29		WP_029585629.1_571	ilvC
miR-927	WP_025369033.1_393	WP_009874361.1_390	alaS
miR-927	WP_025368708.1_47	WP_009874008.1_45	argH
miR-927	WP_025368878.1_230	WP_009874193.1_227	bamA
miR-927	WP_025368729.1_72	WP_009874032.1_69	flagellar hook-length control protein FliK
miR-927	WP_075629951.1_199	WP_009874163.1_196	2-oxo acid dehydrogenase subunit E2
miR-927	WP_025368977.1_335	WP_009874299.1_331	flagellar basal body P-ring protein FlgI
miR-927	WP_025368775.1_121	WP_009874086.1_120	pheT
miR-927	WP_025369100.1_462	WP_009874428.1_457	clpX
miR-927	WP_025368777.1_123	WP_009874088.1_122	queA
miR-927	WP_025368796.1_142	WP_009874106.1_140	ribF
miR-927	WP_025369215.1_582	WP_009874552.1_576	hscA
miR-927	WP_025369018.1_378	WP_009874345.1_375	rpmA
miR-927	WP_025384593.1_421	WP_009874386.1_415	typA
miR-927	WP_025384572.1_169	WP_009874133.1_166	pta
miR-927	WP_025384578.1_211	WP_009874175.1_208	murD
miR-927	WP_025369041.1_401	WP_009874368.1_397	glnS
miR-927	WP_025369055.1_416	WP_009874381.1_410	asimilatory sulfite reductase (NADPH) flavoprotein subunit
miR-927	WP_025384579.1_232		dnaE
miR-927	WP_025368974.1_332		flgF
miR-927	WP_025368724.1_66		fliF
miR-927	WP_025368999.1_359		argF
miR-927	WP_025368993.1_351		asnS
miR-927	WP_025368672.1_8		atpD
miR-927	WP_025384563.1_80		BUMPUSDA_RS00440-hypothetical protein
miR-927	WP_235065618.1_254		transglycosylase SLT domain-containing protein
miR-927	WP_025368933.1_285		FtsX-like permease family protein
miR-927	WP_025384589.1_337		flagellar hook-associated protein FlgK
miR-927	WP_025368998.1_357		valine--tRNA ligase
miR-927	WP_025369003.1_363		DEAD/DEAH family ATP-dependent RNA helicase
miR-927	WP_025369057.1_418		DsbA family protein
miR-927	WP_025369076.1_438		phosphoglycerate kinase
miR-927	WP_025369093.1_455		cyoD
miR-927	WP_025369110.1_474		cysS
miR-927	WP_025368676.1_12		dnaA
miR-927	WP_025368983.1_341		fabD
miR-927	WP_051422839.1_326		flgN
miR-927	WP_025368813.1_160		folC
miR-927	WP_025369109.1_473		folD
miR-927	WP_025368780.1_126		glyS
miR-927	WP_025368754.1_99		gndA
miR-927	WP_025369014.1_374		greA
miR-927	WP_025368751.1_96		hisA
miR-927	WP_025368747.1_92		hisD
miR-927	WP_025369107.1_471		htpG
miR-927	WP_025368795.1_141		ileS
miR-927	WP_025369008.1_368		infB
miR-927	WP_025368793.1_139		ispH
miR-927	WP_025369226.1_592		leuD
miR-927	WP_025369071.1_432		leuS
miR-927	WP_025368907.1_259		lipB
miR-927	WP_025369065.1_426		lysA
miR-927	WP_025369083.1_445		mltA
miR-927	WP_268744734.1_193		mrcB
miR-927	WP_025369189.1_555		pgi
miR-927	WP_025384568.1_111		priA
miR-927	WP_025384603.1_576		rep
miR-927	WP_025368924.1_276		rlmN
miR-927	WP_025440232.1_338		rne
miR-927	WP_025369141.1_505		rplB
miR-927	WP_025368696.1_35		rplL
miR-927	WP_025368694.1_33		rpoC
miR-927	WP_025368865.1_217		rsmH
miR-927	BUMPUSDA_RS00575_106		rsxC
miR-927	WP_025368741.1_86		tkt
miR-927	WP_025368922.1_274		topA
miR-927	WP_025368915.1_267		trpA
miR-927	WP_025368873.1_225		tsf
miR-927	WP_025369069.1_430		ybeY
miR-927	WP_025369200.1_567		class I SAM-dependent methyltransferase
miR-927		C5S_RS1000000103375_443	ribD
miR-927		WP_009873979.1_17	o-chaperone GroES
miR-927		WP_009873987.1_25	glmS
miR-927		WP_009873988.1_26	glmU
miR-927		WP_009873990.1_28	metE
miR-927		WP_009873998.1_35	rplA
miR-927		WP_009874024.1_61	ligA
miR-927		WP_009874042.1_79	pmbA
miR-927		WP_009874046.1_82	tal
miR-927		WP_009874060.1_95	hisF
miR-927		WP_009874063.1_98	dcd
miR-927		WP_009874077.1_111	tyrS
miR-927		WP_009874104.1_138	lspA
miR-927		WP_009874115.1_149	nuoG
miR-927		WP_009874129.1_162	prmC
miR-927		WP_009874139.1_172	peroxiredoxin C
miR-927		WP_009874171.1_203	ftsA
miR-927		WP_009874177.1_210	murF
miR-927		WP_009874179.1_212	ftsI
miR-927		WP_009874187.1_221	rpsB
miR-927		WP_009874204.1_237	lpcA
miR-927		WP_009874221.1_254	YchE family NAAT transporter
miR-927		WP_009874226.1_259	H-NS family histone-like protein
miR-927		WP_009874274.1_309	zwf
miR-927		WP_009874284.1_318	rsmC
miR-927		WP_009874294.1_326	flagellar hook assembly protein FlgD
miR-927		WP_009874295.1_327	flagellar hook protein FlgE
miR-927		WP_009874338.1_368	glmM
miR-927		WP_009874363.1_392	gshA
miR-927		WP_009874371.1_400	peptidoglycan DD-metalloendopeptidase family protein
miR-927		WP_009874390.1_419	lysS
miR-927		WP_009874407.1_437	recB
miR-927		WP_009874408.1_438	recD
miR-927		WP_009874451.1_477	rpsD
miR-927		WP_009874486.1_512	tsgA
miR-927		WP_009874495.1_521	single-stranded DNA-binding protein
miR-927		WP_009874554.1_578	der
miR-927		WP_012619375.1_131	rsmA
miR-927		WP_419185391.1_135	carA

### Sheet: TableS3
Table S3 miRCURY LNA miRNA detection probes
miRNA name	miRNA probe (5’TYE665)
U6	CACGAATTTGCGTGTCATCCTT
miRNA-29	ACTGGTTTCAAATGGTGCTA
miRNA-927	TAAAGCGTAGGAATTC
miRNA-10	ACAAATTCGGATCTACAGGGT
miRNA-1	CTCCATACTTCTTTACATTCC
miRNA-306	TCAGAAATCACTTGGTACCT
